# Reshuffling yeast chromosomes with CRISPR/Cas9

**DOI:** 10.1101/415349

**Authors:** Aubin Fleiss, Samuel O’Donnell, Téo Fournier, Nicolas Agier, Stéphane Delmas, Joseph Schacherer, Gilles Fischer

## Abstract

Genome engineering is a powerful approach to study how chromosomal architecture impacts phenotypes. However, quantifying the fitness impact of translocations independently from the confounding effect of base substitutions has so far remained challenging. We report a novel application of the CRISPR/Cas9 technology allowing to generate with high efficiency both uniquely targeted and multiple concomitant reciprocal translocations in the yeast genome. Targeted translocations are constructed by inducing two double-strand breaks on different chromosomes and forcing the trans-chromosomal repair through homologous recombination by chimerical donor DNAs. Multiple translocations are generated from the induction of several DSBs in LTR repeated sequences and promoting repair using endogenous uncut LTR copies as template. All engineered translocations are markerless and scarless. Targeted translocations are produced at base pair resolution and can be sequentially generated one after the other. Multiple translocations result in a large diversity of karyotypes including in some instances large segmental duplications. To test the phenotypic impact of translocations, we first recapitulated in a lab strain the *SSU1/ECM34* translocation providing increased sulphite resistance to wine isolates. Surprisingly, the same translocation in a laboratory strain resulted in decreased sulphite resistance. However, adding the repeated sequences that are present in the *SSU1* promoter of the resistant wine strain induced sulphite resistance in the lab strain, yet to a lower level than that of the wine isolate, implying that additional polymorphisms also contribute to the phenotype. These findings illustrate the advantage brought by our technique to untangle the phenotypic impacts of structural variations from confounding effects of base substitutions. Secondly, we showed that strains with multiple translocations display large phenotypic diversity in a wide range of environmental conditions. No coding sequence or promoter region was altered by the multiple translocations showing that simply reconfiguring chromosome architecture is sufficient to provide fitness advantages in stressful growth conditions.

**AUTHOR SUMMARY:** Chromosomes are highly dynamic objects that often undergo large structural variations such as reciprocal translocations. Such rearrangements can have dramatic functional consequences, as they can disrupt genes, change their regulation or create novel fusion genes at their breakpoints. For instance, 90-95% of patients diagnosed with chronic myeloid leukemia carry the Philadelphia chromosome characterized by a reciprocal translocation between chromosomes 9 and 22. In addition, translocations reorganize the genetic information along chromosomes, which in turn can modify the 3D architecture of the genome and potentially affect its functioning. Quantifying the fitness impact of translocations independently from the confounding effect of base substitutions has so far remained challenging. Here, we report a novel CRISPR/Cas9-based technology allowing to generate with high efficiency and at a base-pair precision either uniquely targeted or multiple reciprocal translocations in yeast, without leaving any marker or scar in the genome. Engineering targeted reciprocal translocations allowed us for the first time to untangle the phenotypic impacts of large chromosomal rearrangements from that of point mutations. In addition, the generation of multiple translocations led to a large reorganization of the genetic information along the chromosomes. Although no gene was disrupted, we showed that solely shuffling the genome resulted in the emergence of fitness advantage in stressful environmental conditions.
