## Supplementary tables for "Reshuffling yeast chromosomes with CRISPR/Cas9"

### Sheet: supp table 1
Name	Sequence	Type	Description
Reciprocal translocation of ADE2/CAN1
synth1	GTGAAAGCTCTTCAATCACTTGAAGATTCTTTAGTGTGTTTTAGAGCTAGAAATAGCAAGTTAAAATAAGGCTAGTCCGTTATCAACTTGAAAAAGTGGCACCGAGTCGGTGGTGCTTTTTTTGTTTTTTATGTCTGCGGCCGCGGTACCCAATTCGCTCTTTGAAAAGATAATGTATGATTATGCTTTCACTCATATTTATACAGAAACTTGATGTTTTCTTTCGAGTATATACAAGGTGATTACATGTACGTTTGAAGTACAACTCTAGATTTTGTAGTGCCCTCTTGGGCTAGCGGTAAAGGTGCGCATTTTTTCACACCCTACAATGTTCTGTTCAAAAGATTTTGGTCAAACGCTGTAGAAGTGAAAGTTGGTGCGCATGTTTCGGCGTTCGAA…	double gRNA	synth DNA ready for LguI digestion and cloning in pGZ110 for translocating CAN1 and ADE2 genes
AF117	CTCTTTCCCGACGAGAGTAAATGGCGAGGATACGTTCTCTATGGA TGTAGGAACATCAACATGCTCAATCTCAATCGTTAGCACATCACA	donor	translocation ADE2/CAN1
AF118	TGTGATGTGCTAACGATTGAGATTGAGCATGTTGATGTTCCTACA TCCATAGAGAACGTATCCTCGCCATTTACTCTCGTCGGGAAAGAG	donor	reverse complement of AF117
AF119	AGGGTAAATTTTTAATTTGGGATGTTTTACTTGAAGATTCTTTAG GGATGGCATAGGTGATGAAGATGAAGGAGAAGTACAGAACGCTGA	donor	translocation ADE2/CAN1
AF120	TCAGCGTTCTGTACTTCTCCTTCATCTTCATCACCTATGCCATCC CTAAAGAATCTTCAAGTAAAACATCCCAAATTAAAAATTTACCCT	donor	reverse complement of AF119
Point-mutation of ADE2/CAN1
AF121	AGGGTAAATTTTTAATTTGGGATGTTTTACTTGAAGATTCTTTAGTGT cta AACATCAACATGCTCAATCTCAATCGTTAGCACATCACA	donor	ADE2 repair cassette with STOP codon
AF122	TGTGATGTGCTAACGATTGAGATTGAGCATGTTGATGTT tag ACACTAAAGAATCTTCAAGTAAAACATCCCAAATTAAAAATTTACCCT	donor	reverse complement of AF121
AF8	CCCGACGAGAGTAAATGGCGAGGATACGTTCTCTATGGAGGAT tag ATAGGTGATGAAGATGAAGGAGAAGTACAGAACGCTGAAGTGAA	donor	CAN1 repair cassette with STOP codon
AF9	TTCACTTCAGCGTTCTGTACTTCTCCTTCATCTTCATCACCTAT cta ATCCTCCATAGAGAACGTATCCTCGCCATTTACTCTCGTCGGG	donor	reverse complement of AF8
Translocation with deletion of ADE2/CAN1
AF25	TGCTTAAGCTCTCTCTTCACTTCAGCGTTCTGTACTTCTCCTTCATCTTC ATCTTCAAGTAAAACATCCCAAATTAAAAATTTACCCTTCTCCAGAAACA	donor	translocation CAN1/ADE2 with deletion
AF26	TGTTTCTGGAGAAGGGTAAATTTTTAATTTGGGATGTTTTACTTGAAGAT GAAGATGAAGGAGAAGTACAGAACGCTGAAGTGAAGAGAGAGCTTAAGCA	donor	reverse complement of AF25
AF27	AATTGTATCCATTGCGCTCTTTCCCGACGAGAGTAAATGGCGAGGATACG TGCTCAATCTCAATCGTTAGCACATCACATTTTTCAGCTAGTTTTTCGAT	donor	translocation CAN1/ADE2 with deletion
AF28	ATCGAAAAACTAGCTGAAAAATGTGATGTGCTAACGATTGAGATTGAGCA CGTATCCTCGCCATTTACTCTCGTCGGGAAAGAGCGCAATGGATACAATT	donor	reverse complement of AF27
Reverse translocation of ADE2/CAN1
synth5	gtgaaaGCTCTTCaATCgatacgttctctatggatgtgttttagagctagaaatagcaagttaaaataaggctagtccgttatcaacttgaaaaagtggcaccgagtcggtggtgctttttttgttttttatgtctgcggccgcggtacccaattcgctctttgaaaagataatgtatgattatgctttcactcatatttatacagaaacttgatgttttctttcgagtatatacaaggtgattacatgtacgtttgaagtacaactctagattttgtagtgccctcttgggctagcggtaaaggtgcgcattttttcacaccctacaatgttctgttcaaaagattttggtcaaacgctgtagaagtgaaagttggtgcgcatgtttcggcgttcgaa…	double gRNA	synth DNA ready for LguI digestion and cloning in pGZ110 for restoring CAN1 and ADE2 genes
AF123	CCCGACGAGAGTAAATGGCGAGGATACGTTCTCTATGGAGGATGGCATAGGTGATGAAGATGAAGGAGAAGTACAGAACGCTGAAGTGAA	donor	Reverse translocation CAN1/ADE2 for chV
AF124	TTCACTTCAGCGTTCTGTACTTCTCCTTCATCTTCATCACCTATGCCATCCTCCATAGAGAACGTATCCTCGCCATTTACTCTCGTCGGG	donor	reverse complement of AF123
AF125	AGGGTAAATTTTTAATTTGGGATGTTTTACTTGAAGATTCTTTAGTGTAGGAACATCAACATGCTCAATCTCAATCGTTAGCACATCACA	donor	Reverse transloc TP CAN1/ADE2 for chXV
AF126	TGTGATGTGCTAACGATTGAGATTGAGCATGTTGATGTTCCTACACTAAAGAATCTTCAAGTAAAACATCCCAAATTAAAAATTTACCCT	donor	reverse complement of AF125
PCR validation at ADE2/CAN1 loci
AF32	TTTCACGACGTTGAAGCTTCACAAA	PCR oligo	validation of ADE2/CAN1 translocations
AF33	ACAAATAAGCAACTCCAATGACCAC	PCR oligo	validation of ADE2/CAN1 translocations
AF34	AGGAACACTTTGGGTAACTGCTATA	PCR oligo	validation of ADE2/CAN1 translocations
AF35	AAAGACCTGTACCAATAGTACCACC	PCR oligo	validation of ADE2/CAN1 translocations
SSU1/ECM34 translocation involved in sulphite resistance in wine strains
synth4	gtgaaaGCTCTTCaATCTAACTGCAAAAAAATGTCACgttttagagctagaaatagcaagttaaaataaggctagtccgttatcaacttgaaaaagtggcaccgagtcggtggtgctttttttgttttttatgtctgcggccgcggtacccaattcgctctttgaaaagataatgtatgattatgctttcactcatatttatacagaaacttgatgttttctttcgagtatatacaaggtgattacatgtacgtttgaagtacaactctagattttgtagtgccctcttgggctagcggtaaaggtgcgcattttttcacaccctacaatgttctgttcaaaagattttggtcaaacgctgtagaagtgaaagttggtgcgcatgtttcggcgttcgaa…	double gRNA	synth DNA ready for LguI digestion and cloning in pGZ110 for SSU1/ECM34 translocation
AF74	TGAATTTACGAGCTGTATAAAAGAACTACAAGGAAGTTGTAACTG CAAATTACAGCTTTCCCCTAGTAACGATTGTTGATTGAGCTCAGA	donor	translocation SSU1/ECM34 promoters
AF77	TCTGAGCTCAATCAACAATCGTTACTAGGGGAAAGCTGTAATTTG CAGTTACAACTTCCTTGTAGTTCTTTTATACAGCTCGTAAATTCA	donor	reverse complement of AF74
AF75	ACTTGTGATATTGGCTGAACAAATTCTC t GCATTTAGACAACACA CAAAAAAATGTCACC a GGACGATATCATCACAAATATGGAGGGCC	donor	translocation SSU1/ECM34 promoters
AF76	GGCCCTCCATATTTGTGATGATATCGTCC t GGTGACATTTTTTTG TGTGTTGTCTAAATGC a GAGAATTTGTTCAGCCAATATCACAAGT	donor	reverse complement of AF75
Insertion of ECM34 promoter repeats from Y9J into the translocated BY4741 strain YAF202
AF135	CTCGAACATCGAGCATGCATTGTC	PCR oligo	amplification of the promoter region in Y9J (for)
AF139	caacaatcgttactaggggaaagctgtaaTTTGcagttacaacttActtgtagttcttttatacagctcgtaaatt	PCR oligo	amplification of the promoter region in Y9J (rev), oligo that spans the junction ECM34-SSU1
AF137	atcAGCTGTATAAAAGAACTACA	gRNA	guide to replace translocated promoter SSU1 (strand+)
AF138	aacTGTAGTTCTTTTATACAGCT	gRNA	guide to replace translocated promoter SSU1 reverse (strand-)
PCR validation of SSU1/ECM34 translocation
AF78v2	GGAGGATAAGTATCCAGAGATGG	PCR oligo	validation of translocation SSU1/ECM34 promoters
AF79	ACCGATGCCTGAAAAAACC	PCR oligo	validation of translocation SSU1/ECM34 promoters
AF80	GTCTGTAGCCGAAAATCTGA	PCR oligo	validation of translocation SSU1/ECM34 promoters
AF81v2	GCTATTACTAGACAGACTGCGAG	PCR oligo	validation of translocation SSU1/ECM34 promoters
Southern blot validation of SSU1/ECM34 translocation
AF127	gctgatctggagatgagaagtaatgg	PCR oligo	amplify probe YHL044W for
AF128	tggaggacagcttgaacctccg	PCR oligo	amplify probe YHL044W rev
AF129	aggatgacagcactaatgaaaaggt	PCR oligo	amplify probe ARN1 for
AF130	cagtagttcaagccactgcatagc	PCR oligo	amplify probe ARN1 rev
AF131	gggttctacaattctgacgatgagg	PCR oligo	amplify probe NOG1 for
AF132	ctgtcttaccgacaccacgc	PCR oligo	amplify probe NOG1 rev
AF133	acttgctcttacgaggcagttt	PCR oligo	amplify probe SSU1 for
AF134	attcccaatcccttccaaaggg	PCR oligo	amplify probe SSU1 rev
Multiple translocations
AF88	atcccatattttatataatatat	gRNA	Ty3 LTR guide (strand+)
AF89	aacatatattatataaaatatgg	gRNA	Ty3 LTR guide (strand-)
AF98v2	tctcagagtggtacacgtcag	PCR oligo	amplification of predicted junction 15.1 end forward
AF95v2	gtaaccagttgtcagaacgga	PCR oligo	amplification of predicted junction 15.2 begin reverse
AF92	acgtactcaaacaactacactt	PCR oligo	amplification of predicted junction 15.2 end forward
AF99	gtccctattccgataatcttagcag	PCR oligo	amplification of predicted junction 15.3 begin reverse
AF113	ctagctgaacaactcaaacg	PCR oligo	amplification of predicted junction 16.1 begin forward
AF114	tctcgacgattactttagatc	PCR oligo	amplification of predicted junction 16.2 end reverse
AF94	aaactccgccttctatagctg	PCR oligo	amplification of predicted junction 4.1 end forward
AF97	ggaatcttagcgccttaaatgc	PCR oligo	amplification of predicted junction 4.2 begin reverse
AF96v2	CCTTAGCTAACCTACTCTAACG	PCR oligo	amplification of predicted junction 7.1 end forward
AF93v2	TCAATTAGGAAGGGCAGCTTG	PCR oligo	amplification of predicted junction 7.2 begin reverse version 2

### Sheet: supp table 2
Flowcell outputs	YAF019		YAF064
	All reads	Reads with Q ≥ 7	All reads	Reads with Q ≥ 7
Total gigabases	0.2864264	0.2795613	2.7346126	2.6395977
Total reads	38229	33380	785220	548331
N50 length	10505.0	10587.0	7031.0	7135.0
Mean length	7492.4	8375.1	3482.6	4813.9
Median length	7403.0	8175.0	2311.0	3857.0

### Sheet: supp table 3
SMARTdenovo assemblies	YAF019	YAF064
Total sequence count	35	24
Total sequence length	12002666	12102300
Min sequence length	28808	18399
Max sequence length	1050679	1520788
Mean sequence length	342933.31	504262.50
Median sequence length	252028.00	503804.50
N50	589863	770201
L50	8	6
N90	194937	434841
L90	23	14
A%	30.89	30.86
C%	19.08	19.14
G%	19.18	19.15
T%	30.86	30.86
AT%	61.74	61.71
GC%	38.26	38.29
N%	0.00	0.00

### Sheet: supp table 4
Categories	Sub-categories	Conditions	Abbreviation
Cell wall	Membrane stability	SC SDS 0.01%	SDS001
	Ergosterol synthesis	SC fluconazole 1µg/ml (triazole)	Fluco1
		SC fluconazole 5µg/ml (triazole)	Fluco5
		SC fluconazole 10µg/ml (triazole)	Fluco10
	Erg synthesis + multiple targets	SC ketoconazole 10µg/ml (imidazole)	keto10
		SC ketoconazole 30µg/ml (imidazole)	keto30
		SC ketoconazole 60µg/ml (imidazole)	keto60
Cold		SC 14°C	14Deg
DNA metabolism	Telomere dynamics	SC sodium (meta)arsenite 1mM (SMA)	SMA1
		SC sodium (meta)arsenite 2.5mM (SMA)	SMA25
	DNA damage	SC 4-NQO 1µg/ml	4NQO1
	DNA synthesis	SC-hydroxyurea15 mg/ml (HU)	HU15
		SC-hydroxyurea30 mg/ml (HU)	HU30
		SC 5-FU 50µg/ml (pyrimidine analog)	5FU50
		SC 5-FU 100µg/ml (pyrimidine analog)	5FU100
		SC 5-FU 250µg/ml (pyrimidine analog)	5FU250
General cellular damage		SC CuSO4 0.5mM	CuSO405
		SC CuSO4 1mM	CuSO401
Metabolism	Carbon sources utilization	SC galactose 2%	Gal2
		SC glycerol 2%	Gly2
	Carbon starvation	SC galactose 0.01%	Gal001
		SC glycerol 0.01%	Gly001
	High carbon tolerance	SC glucose 10%	Glu10
		SC galactose 10%	Gal10
Osmotic stress		SC NaCl 0.5M	NaCl05
		SC NaCl 1M	NaCl1
Oxydative stress		SC methyl viologen 0.5mM (MV)	MV05
		SC methyl viologen 1mM (MV)	MV1
Protein stability		SC formamide 1%	formamide 1
		SC formamide 2%	formamide 2
		SC formamide 5%	formamide 5
Signal transduction pathways		SC caffeine 10 mM	Caf10
		SC caffeine 20 mM	Caf20
		SC caffeine 40 mM	Caf40
Subcellular organization	Microtubules function	SC benomyl 100µg/ml	Beno100
Translation	Ribosomes function	SC cycloheximide 0.1µg/ml	CHX01
		SC cycloheximide 0.25µg/ml	CHX025
		SC cycloheximide 0.5µg/ml	CHX05
Transcription	GTP and UTP nucleotide pools	SC 6-azauracil 50µg/ml (6AU)	6AU50
		SC 6-azauracil 100µg/ml (6AU)	6AU100
Ref		SC	SC
